# Constitutive expression of Cas9 and rapamycin-inducible Cre recombinase facilitates conditional genome editing in *Plasmodium berghei*

**DOI:** 10.1101/2024.10.14.618196

**Authors:** Samhita Das, Tanaya Unhale, Carine Marinach, Belsy del Carmen Valeriano Alegria, Camille Roux, Hélène Madry, Badreddine Mohand Oumoussa, Rogerio Amino, Shiroh Iwanaga, Sylvie Briquet, Olivier Silvie

## Abstract

Malaria is caused by protozoan parasites of the genus *Plasmodium* and remains a global health concern. The parasite has a highly adaptable life cycle comprising successive rounds of asexual replication in a vertebrate host and sexual maturation in the mosquito vector *Anopheles*. Genetic manipulation of the parasite has been instrumental for deciphering the function of *Plasmodium* genes. Conventional reverse genetic tools cannot be used to study essential genes of the asexual blood stages, thereby necessitating the development of conditional strategies. Among various such strategies, the rapamycin-inducible dimerisable Cre (DiCre) recombinase system emerged as a powerful approach for conditional editing of essential genes in human-infecting *P. falciparum* and in the rodent malaria model parasite *P. berghei*. We previously generated a DiCre-expressing *P. berghei* line and validated it by conditionally deleting several essential asexual stage genes, revealing their important role also in sporozoites. The advent of CRISPR enabled targeted genome editing with higher accuracy and specificity and greatly advanced genome engineering in *Plasmodium* spp. Here, we developed new *P. berghei* parasite lines by integrating the DiCre cassette and a fluorescent marker in parasites constitutively expressing Cas9. Owing to the dual integration of CRISPR-Cas9 and DiCre, these new lines allow unparalleled levels of gene modification and conditional regulation simultaneously. To illustrate the versatility of this new tool, we conditionally knocked-out the essential gene encoding the claudin-like apicomplexan micronemal protein (CLAMP) in *P. berghei* and confirm the role of CLAMP during invasion of erythrocytes.
