## Supplementary material for "Constitutive expression of Cas9 and rapamycin-inducible Cre recombinase facilitates conditional genome editing in *Plasmodium berghei*": Table S1

### Sheet: Feuil1
Table S1. Oligonucleotide sequences
	Primer	Primer sequence 5'-->3'
sgRNA oligonucleotides	p230p sgRNA1for	TTATACAATATTATTGATACTTTTTTTGTTCGAAGCGTTTTAGAGCTAGAA
	p230p sgRNA1rev	TTCTAGCTCTAAAACGCTTCGAACAAAAAAAGTATCAATAATATTGTATAA
	clamp sgRNA1for	TTATACAATATTATTGCGAGCTATGCCTGATCAAAGGTTTTAGAGCTAGAA
	clamp sgRNA1rev	TTCTAGCTCTAAAACCTTTGATCAGGCATAGCTCGCAATAATATTGTATAA
	clamp sgRNA2for	TAAGTATATAATATTGAGCATTTTTTGACATAGGGGGTTTTAGAGCTAGAA
	clamp sgRNA2rev	TTCTAGCTCTAAAACCCCCTATGTCAAAAAATGCTCAATATTATATACTTA
DiCre repair constructs	DiCre cassette For	CCCCCTCGAGGTCGACAGTATAAATAGATTCCCTAATGTTT
	DiCre cassette Rev	CGGGCTGCAGGAATTCGGAACTTAATAAAAAAGAGGAGT
	p230p HR5for	GGGAACAAAAGCTGGGTACCTGAATCAAAAGGAATTATAGGTACTGCATC
	p230p HR5rev	TACTGTCGACCTCGAGTATCGTCATTATATTTTTCTTGATCAATGG
	p230p HR3for	AGTTCTAGAGCGGCCGCATGAAGTTACTATAAATGCATCAGA
	p230p HR3rev	AATTGGAGCTCCACCGCGGGAACATTAATTTTAACAATTGCTGT
	GFP/mCherry cassette for	TACTGTCGACCTCGAGACAGTGTATATTCCCTCAGTTTTCAAATGG
	GFP/mCherry cassette rev	AATGACGATACTCGAGTCAAGTCCAACTATTTATGAATCATTGAAGAG
clampcKO-HA repair construct	Synthetic gene	GTTTATAGGAAGATATATACATATTTATGATTGTATGTATATTTTTTAAGGATACACATTGTTTAGCAGATATATATATATATAAGGATATAAAAATATATGTTGCATCATATTGCATGCATATATAATTAAAAAAAAATAGCTCGGGAAAGGAAAGAGAGGACATAGAAAATATATACTATTTATTCATATATAGTTGGTTCATTATTTTTATACCATCAATTCACTTTTCTTTCATTTTTTAAATATAATATTTTTAATGACTTATTTTGTTATTATAATAATTTTTTCCGATTTCAACAATTGACATTATAACAAAATATATACAAACATCGTTAAAAAATATTTTGGTATAATTTTGTTTTGTTTTTTGCTATTTTCAGACAAACAACTACATAA…
Cas-Dicre genotyping	T1	GTGATAAAATGTCCACCAAAAAAAAGTGG
	T2	CAAAGCACTTACAAGTAAGATGATC
	R1	GATGGAAGCGTTCAACTAGCAGACC
	R2	AACAGTACGAACGCGCCGAGG
	R3	GAGAGCCAAACTGACTATATCTC
clampcKO-HA genotyping	P1	CAAACATCGTTAAAAAATATTTTGGTATAATTTTG
	P2	ATTTTTTGACATAGGGGGGGTAATTGCC
	P3	GAGTTTTGATGTAAATAATCCATATGGTTC
	P4	AGAAAAAAAACGATGTATAGTTGGTCTAC
	P5	ACGACGTACCTGACTACGCTTAAGG
	P6	CAGATGTCCATAAAGATAACGATCC
	P7	ATTGTAAATGATGCATTCATATGGAAACAAC
