## Supplementary material for "Constitutive expression of Cas9 and rapamycin-inducible Cre recombinase facilitates conditional genome editing in *Plasmodium berghei*": Table S2

### Sheet: Figure 2
Fig 2A	SG spz numbers/mosquito	PbGFP	PbDiCre	PbCas-DiCre-GFP	PbCas-DiCre-mCherry		One-way ANOVA
	Exp 1	21590		17272	11381		ns
	Exp 2	5667		3000	5700		P = 0.3897
	Exp 3	13815	3280	6666	3448
	Exp 4	6041	4742	7714	2741
Fig 2B	% Dextran-positive cells	PbGFP	PbDiCre	PbCas-DiCre-GFP	PbCas-DiCre-mCherry		One-way ANOVA
	Exp 1	39.191		34.646	54.421		ns
	Exp 2	30.086		30.653	41.068		P = 0.6032
	Exp 3	34.268	30.0795	38.2574	30.0795
	Exp 4	58.163	49.9939	34.284	52.914
Fig 2C	% infected cells	PbGFP	PbDiCre	PbCas-DiCre-GFP	PbCas-DiCre-mCherry		One-way ANOVA
	Exp 1	4.94791		1.82567	5.882		ns
	Exp 2	3.65431		2.33569	3.07786		P= 0.3150
	Exp 3	3.25916	3.18998	2.96949	2.04153
	Exp 4	4.64367	2.00808	2.73281	1.86335
Fig 2D	UIS4-positive EEFs 24h pi	PbGFP	PbDiCre	PbCas-DiCre-GFP	PbCas-DiCre-mCherry		One-way ANOVA
	Exp 1	277		196	261		ns
	Exp 2	212		139	120		P= 0.3330
	Exp 3	225	231	215	239
	Exp 4	251	136	176	192
Fig 2E	UIS4-positive EEFs 48h pi	PbGFP	PbDiCre	PbCas-DiCre-GFP	PbCas-DiCre-mCherry		One-way ANOVA
	Exp 1	232		160	253		ns
	Exp 2	120		114	104		P= 0.6529
	Exp 3	236	227	227	233
	Exp 4	267	144	136	185
Fig 2F	Parasitaemia	PbGFP			PbCas-DiCre-GFP			PbCas-DiCre-mCherry				Mean parasitemia
		mouse #1	mouse #2	mouse #3	mouse #1	mouse #2	mouse #3	mouse #1	mouse #2	mouse #3			PbGFP	PbCas-DiCre-GFP	PbCas-DiCre-GFP	Two-way ANOVA
	Day 1	0	0	0	0	0	0	0	0	0		Day 1	0	0	0	Column factor: ns
	Day 2	0	0	0	0	0	0	0	0	0		Day 2	0	0	0	P=0.0705
	Day 3	0	0	0	0	0	0	0	0	0		Day 3	0	0	0
	Day 4	0	0	0	0	0	0	0	0	0		Day 4	0.0533333	0	0
	Day 5	0.03	0.01	0.12	0.28	0.19	0.21	0.15	0.09	0.08		Day 5	0.0533333	0.226667	0.106667
	Day 6	0.77	0.67	0.8	1.5	0.98	1.31	0.47	0.51	0.42		Day 6	0.746667	1.26333	0.466667
	Day 7	4.89	3.83	4.99	3.33	3.41	4.28	3.18	3.89	3.15		Day 7	4.57	3.67333	3.40667

### Sheet: Figure 4
Fig 4A	Parasitemia	clampcKO-HA untreated					clampcKO-HA rapamycin						Mean parasitemia
		mouse #1	mouse #2	mouse #3	mouse #4	mouse #5	mouse #1	mouse #2	mouse #3	mouse #4	mouse #5			Untreated	Rapamycin	Unpaired t test
	Day 1	2.45	2.04	1.87	1.54	2.17	2.13	2.14	2.43	2.29	3.16		Day 1	2.014	2.43	ns	P=0.0631
	Day 2	5.58	10.94	7.63	6.22	3.4	0.24	0.39	0.91	0.89	0.98		Day 2	6.754	0.682	***	P=0.0007
	Day 3	5.77	12.52	8.71	6.96	4.37	0.11	0.11	0.05	0.16	0.18		Day 3	7.666	0.122	***	P=0.0003
Fig 4B	Parasitemia	clampcKO-HA untreated			clampcKO-HA rapamycin				Mean parasitemia
		mouse #1	mouse #2	mouse #3	mouse #1	mouse #2	mouse #3			Untreated	Rapamycin	Unpaired t test
	3hpc	0.1	0.09	0.01	0	0	0		Day 1	0.0666667	0	*	P=0.0397
	24hpc	0.06	0.06	0.03	0	0	0		Day 2	0.05	0	**	P=0,0037
	45hpc	0.71	0.6	0.18	0	0	0		Day 3	0.496667	0	*	P=0,0185
	52hpc	1.81	1.78	0.67	0	0	0		Day 4	1.42	0	**	P=0,0097
